# A defined bacterial consortium and spatial transcriptomics highlight the complex interaction between *Campylobacter jejuni* and the murine intestine

**DOI:** 10.1101/2025.09.23.678081

**Authors:** Siddhi Chitre, Raad Z. Gharaibeh, Christian Jobin

## Abstract

The intestinal microbiota influences host susceptibility to *Campylobacter jejuni* (*C. jejuni*) infection. However, the interaction between specific intestinal bacteria and the *C. jejuni-*mediated host response is unclear. We established a defined consortium of bacteria to delineate *C. jejuni*-induced host responses. Three groups of germ-free (GF) *Il10*^-/-^ mice were used in this study: 1) mice colonized with a defined consortium of 13 bacterial isolates (C13) representing the four most prominent phyla in the mouse gut. 2) C13 plus *C. jejuni* 81-176 and 3) GF alone. The C13 + *C. jejuni* group induced significant intestinal inflammation and inflammatory mRNA gene expression compared to mice colonized with C13. 16S rRNA gene sequencing revealed an increased relative abundance of *Escherichia* and *Paraclostridium* in C13 + *C. jejuni*. Fluorescence *in situ* hybridization (FISH) and RNAscope integrated with spatial transcriptomics provided a high-resolution map of infection-induced gene expression, revealing localized immune responses and epithelial remodeling in defined colonic regions. Region-specific analysis further demonstrated that tissue-associated *C. jejuni* differentially modulates host gene expression compared to tissue-associated *Enterobacteriaceae*. Collectively, these findings demonstrate the potential of defined microbial consortia and spatially resolved transcriptomics to dissect the complex interplay between host, microbiota, and pathogens during enteric infection.
