## Additional file for "A defined bacterial consortium and spatial transcriptomics highlight the complex interaction between *Campylobacter jejuni* and the murine intestine": Additional file 5.xlsx

### Sheet: Additional file 5
gene	p_val	avg_log2FC(positive_up_in_CJMID)	p_val_adj
Il17a	8.23727224815548e-07	4.04439	0.00775457
Marco	6.82163931652193e-13	3.33985	6.42189125257374e-09
Il22	4.98777435969909e-08	2.80735	0.000469549
Kctd12	8.75073791130846e-08	1.72085	0.000823794
Il1a	1.98696419327391e-07	1.43686	0.00187053
Ngp	1.29683549771875e-06	1.39593	0.0122084
Saa3	1.40696239403227e-44	1.38256	1.32451439774198e-40
Dusp1	1.0530683987168e-07	1.35669	0.000991359
Ccl5	7.12351827055846e-09	1.29373	6.70608009990373e-05
Il1b	7.66381383791502e-11	1.26303	7.2147143470132e-07
Itgb2	4.57188673054959e-08	1.22628	0.000430397
Tgfbi	1.32317630084422e-07	1.13906	0.00124564
Cfb	4.93662340561318e-09	1.06529	4.64733727404425e-05
S100a8	1.12389407833299e-11	1.06127	1.05803388534268e-07
Fbxl5	3.57479151892625e-07	1.03747	0.00336531
Cd52	2.2702187996033e-10	1	2.13718397794655e-06
Msrb1	1.11186780017225e-06	1	0.0104671
Pla2g7	3.01989083592065e-06	1	0.0284293
Chil3	1.76183607204555e-08	0.861024	0.000165859
Lyz2	5.35946802203036e-11	0.845614	5.04540319593938e-07
Dcn	2.01899178309567e-08	0.792767	0.000190068
Col3a1	3.13189019239286e-07	0.743435	0.00294836
Ifng	4.08759192046694e-07	0.734599	0.00384806
Cxcl9	2.5607971559117e-09	0.720023	2.41073444257527e-05
Cebpb	9.06426895000045e-08	0.663781	0.00085331
Srgn	1.2402638796869e-06	0.650416	0.0116758
Vim	1.03186220316417e-06	0.60812	0.00971395
Fth1	2.30302507867828e-12	0.511628	2.16806780906773e-08
Tmsb4x	2.58469621121484e-12	0.472716	2.43323301323765e-08
Tinagl1	3.91482417946292e-06	-1.42084	0.0368542
Krt8	2.44082778216328e-11	-1.53797	2.29779527412851e-07
S100a16	1.9534542527809e-06	-1.60572	0.0183898
Lypd8	1.13940724442852e-14	-1.65652	1.072637979905e-10
Krt19	1.84082386811859e-12	-1.68226	1.73295158944684e-08
Stard10	7.13313495695112e-08	-2.06609	0.000671513
Ido1	3.64564175074137e-08	-2.1592	0.000343201
Krt18	4.3616466455853e-08	-2.19265	0.000410605
Clca3b	2.15470672897592e-06	-2.21299	0.0202844
Sprr2a3	2.03481069711622e-08	-2.38702	0.000191557
Pde9a	1.60403692836107e-06	-2.39232	0.0151004
Muc13	3.00329881747544e-18	-2.62449	2.82730550677138e-14
Dmbt1	4.17549460888549e-10	-2.63941	3.9308106248048e-06
S100a14	2.47383205461245e-17	-2.64636	2.32886549621216e-13
Areg	4.86388870285724e-07	-2.73697	0.00457886
Sh3bgrl2	8.114885005022e-07	-2.848	0.00763935
Lgals4	1.1280181977338e-13	-2.87036	1.0619163313466e-09
Cystm1	1.71251777584515e-10	-3.07529	1.61216423418063e-06
Prss32	1.46039804613585e-06	-3.85798	0.0137482
Gpx2	1.93503427314202e-31	-4.08274	1.8216412647359e-27
