## Additional file for "A defined bacterial consortium and spatial transcriptomics highlight the complex interaction between *Campylobacter jejuni* and the murine intestine": Additional file 6.xlsx

### Sheet: Additional file 6
gene	p_val	avg_log2FC(positive_up_in_Enteromid)	p_val_adj
Ngp	1.20878688003497e-12	4.14684	1.19669901123462e-08
Il1a	4.72291017763246e-09	2.24249	4.67568107585614e-05
Ifitm6	2.72171626992196e-06	2	0.026945
Ubd	2.32900050254834e-08	1.78047	0.000230571
S100a9	6.96241904734528e-33	1.75226	6.89279485687183e-29
S100a8	1.67255572932312e-32	1.55563	1.65583017202989e-28
Mxd1	2.66095300831667e-09	1.32193	2.6343434782335e-05
Il1b	6.13353200771103e-10	1.25334	6.07219668763392e-06
Nos2	4.51615654629725e-09	1.23917	4.47099498083427e-05
Cxcl9	1.77960114321614e-08	0.894997	0.000176181
Arf5	2.15889746581563e-06	0.862496	0.0213731
Prdx5	1.93697630153255e-06	0.629493	0.0191761
H2-Aa	7.42431021417358e-08	0.563913	0.000735007
Lcn2	2.8373842327413e-06	0.540611	0.0280901
Mt2	2.48774376545417e-06	0.476505	0.0246287
Fth1	6.63344851286115e-07	0.413805	0.00656711
Saa3	5.78251455976109e-08	0.327642	0.000572469
Igha	4.64165994156527e-09	-1.85221	4.59524334214962e-05
Muc2	6.52443696374185e-09	-1.89621	6.45919259410443e-05
Agr2	5.75180331213785e-07	-1.91839	0.00569429
Iglc1	7.68358364817611e-14	-7.65535	7.60674781169435e-10
